# African swine fever virus – variants on the rise

**DOI:** 10.1101/2022.09.07.506908

**Authors:** Jan H. Forth, Sten Calvelage, Melina Fischer, Jan Hellert, Julia Sehl-Ewert, Hanna Roszyk, Paul Deutschmann, Adam Reichold, Martin Lange, Hans-Hermann Thulke, Carola Sauter-Louis, Dirk Höper, Svitlana Mandyhra, Maryna Sapachova, Martin Beer, Sandra Blome

## Abstract

African swine fever virus (ASFV), a large and complex DNA-virus circulating between soft ticks and indigenous suids in sub-Saharan Africa, has made its way into swine populations from Europe to Asia. This virus, causing a severe haemorrhagic disease (African swine fever) with very high lethality rates in wild boar and domestic pigs, has demonstrated a remarkably high genetic stability for over 10 years. Consequently, analyses into virus evolution and molecular epidemiology often struggled to provide the genetic basis to trace outbreaks while few resources have been dedicated to genomic surveillance on whole-genome level. During its recent incursion into Germany in 2020, ASFV has unexpectedly diverged into five clearly distinguishable linages with at least ten different variants characterized by high-impact mutations never identified before. Noticeably, all new variants share a frameshift mutation in the 3’ end of the DNA polymerase PolX gene O174L, suggesting a causative role as possible mutator gene. Although epidemiological modelling supported the influence of increased mutation rates, it remains unknown how fast virus evolution might progress under these circumstances. Moreover, a tailored Sanger sequencing approach allowed us, for the first time, to trace variants with genomic epidemiology to regional clusters. In conclusion, our findings suggest that this new factor has the potential to dramatically influence the course of the ASFV pandemic with unknown outcome. Therefore, our work highlights the importance of genomic surveillance of ASFV on whole-genome level, the need for high-quality sequences and calls for a closer monitoring of future phenotypic changes of ASFV.
