## Supplementary Files for "African swine fever virus – variants on the rise"

### Sheet: Supplementary Figure S1
	The phylogenetic trees were constructed using IQ-TREE version 1.6.5 on MAFFT v7.450 aligned ASFV whole-genome sequences. Additional ASFV WGS were downloaded from INSDC (status 13.08.2021). Standard model selection was used, resulting in the best-fit model GTR+F+R4 (general time reversible model with unequal rates and unequal base frequency + empirical base frequencies + FreeRate model with 4 cate…

### Sheet: Supplementary Table S1
	ASFV strain	Name	Origin	Species	Sample type	collection date	FLI library number	Place of sequencing	Platform	Mode	Total reads (post trimming)	ASFV reads (post mapping)	% ASFV reads (post mapping)	Mean coverage per nucleotide	Variant
	ASFV Ukraine	10	Rivne oblast, Dubrovytsya raion, v. Ostrivtsi	Domestic pig	Organ/Blood	2017-08-16	lib05009	Eurofins genomics	NovaSeq 6000	150bp PE	27867712	145425	0.52184	111	/
	ASFV Ukraine	12	Rivne oblast, Rivne raion, v. Kustyn	Domestic pig	Organ/Blood	2017-10-31	lib03694	FLI	MiSeq	300bp PE	194.118*	132993	68.51	68.51	/
	ASFV Ukraine	20	Chernigiv oblast, Borzna raion, v. Ombysh	Domestic pig	Organ/Blood	2017-07-16	lib05012	Eurofins genomics	NovaSeq 6000	150bp PE	50098130	125290	0.250089	95.3	/
	ASFV Ukraine	23	Chernigiv oblast, Kulykivka raion, v. Grabivka	Domestic pig	Organ/Blood	2018-03-05	lib05010	Eurofins genomics	NovaSeq 6000	150bp PE	43869038	210770	0.480453	160.7	/
	ASFV Ukraine	24	Sumy oblast, Shostka raion, v. Tynanivka	Domestic pig	Organ/Blood	2018-08-24	lib05011	Eurofins genomics	NovaSeq 6000	150bp PE	42333564	276314	0.652707	209.8	/
	ASFV Germany	2020ASP01832	LK Spree-Neiße/Sembten	Sus scrofa (Wild boar)	Bone marrow	2020-09-20	lib04243	FLI	iSeq100	150bp PE	361976	69980	19.3328	55.2	I
	ASFV Germany	2020ASP02103	LK Oder-Spree; Neuzelle/Neißemünde	Sus scrofa (Wild boar)	Bone marrow	2020-10-07	lib04331	FLI	MiSeq	300bp PE	2221240	83381	3.7538	117.7	II.1
	ASFV Germany	2020ASP02805	LK Görlitz Gemeinde Krauschwitz	Sus scrofa (Wild boar)	Blood swab	2020-11-16	lib04526	FLI	iSeq100	150bp PE	2314676	64935	2.80536	47.1	IV
	ASFV Germany	2020ASP02894	LK Görlitz; Gemeinde Krauschwitz	Sus scrofa (Wild boar)	Spleen	2020-11-26	lib04529	FLI	iSeq100	150bp PE	1961394	54060	2.7562	35.7	IV
	ASFV Germany	2021ASP00484	LK Görlitz; Rothenburg-Neusorge	Sus scrofa (Wild boar)	Blood swab	2021-01-21	lib04674	FLI	MiSeq	250bp PE	3530250	83283	2.35912	98.9	IV.2
	ASFV Germany	2021ASP00703	LK Oder-Spree; Siehdichum	Sus scrofa (Wild boar)	Blood swab	2021-02-09	lib04945	Eurofins genomics	NovaSeq 6000	150bp PE	56116728	164980	0.293994	128.8	II
	ASFV Germany	2021ASP00902	LK Görlitz; Rothenburg (Ortsteil Dunkelhäuser)	Sus scrofa (Wild boar)	EDTA-Blood	2021-02-18	lib04936	Eurofins genomics	NovaSeq 6000	150bp PE	43959502	466742	1.06175	361.6	IV.2
	ASFV Germany	2021ASP00921	LK Märkisch-Oderland; Bleyen	Sus scrofa (Wild boar)	Blood swab	2021-02-22	lib04673	FLI	MiSeq	250bp PE	2852570	777817	27.2672	959.9	III
	ASFV Germany	2021ASP01917	LK Görlitz; Kreba-Neudorf	Sus scrofa (Wild boar)	Bone marrow	2021-04-19	lib04938	Eurofins genomics	NovaSeq 6000	150bp PE	45828654	60536	0.132092	46.2	IV.1
	ASFV Germany	2021ASP01919	LK Görlitz; Niesky	Sus scrofa (Wild boar)	EDTA-Blood	2021-04-19	lib04937	Eurofins genomics	NovaSeq 6000	150bp PE	59743356	339543	0.568336	264.1	IV.1
	ASFV Germany	2021ASP01957	LK Märkisch-Oderland; Zechin	Sus scrofa (Wild boar)	Blood swab	2021-04-20	lib04944	Eurofins genomics	NovaSeq 6000	150bp PE	43443766	108231	0.249129	82.8	III
	ASFV Germany	2021ASP02148	LK Oder-Spree; Friedland/Oelsen	Sus scrofa (Wild boar)	Blood swab	2021-04-29	lib04942	Eurofins genomics	NovaSeq 6000	150bp PE	46501384	1232607	2.65069	943.4	II
	ASFV Germany	2021ASP02207	LK Dahme-Spreewald; Ullersdorf	Sus scrofa (Wild boar)	Bone marrow	2021-05-06	lib04941	Eurofins genomics	NovaSeq 6000	150bp PE	61787504	48566	0.0786017	36.9	II
	ASFV Germany	2021ASP02665	LK Frankfurt/Oder; Kliestow	Sus scrofa (Wild boar)	Bone marrow	2021-05-11	lib04939	Eurofins genomics	NovaSeq 6000	150bp PE	58891058	184783	0.313771	139.9	III.1
	ASFV Germany	2021ASP03144	LK Oder-Spree; Wiesenau	Sus scrofa (Wild boar)	Blood swab	2021-06-29	lib05073	Eurofins genomics	NovaSeq 6000	150bp PE	39713148	40809	0.102759	31.4	I.1
	ASFV Germany	2021ASP03251	LK Oder-Spree; Müllrose/ Dubrow-Falkenmoor	Sus scrofa (Wild boar)	Bone marrow	2021-07-12	lib05074	Eurofins genomics	NovaSeq 6000	150bp PE	44590002	700711	1.57145	524	III.1
	ASFV Germany	2021ASP03384	LK Märkisch-Oderland, Letchin, Farm 1	Domestic pig	EDTA-Blood	2021-07-16	lib05117	Eurofins genomics	NovaSeq 6000	150bp PE	42118902	261004	0.619684	202.8	III
	ASFV Germany	2021ASP03380	LK Märkisch-Oderland, Letchin, Farm 2	Domestic pig	EDTA-Blood	2021-07-16	lib05127	Eurofins genomics	NovaSeq 6000	150bp PE	59212082	27424	0.0463149	21.4	III
	ASFV Germany	2021ASP03643	Frankfurt/Oder; Nuhnen	Sus scrofa (Wild boar)	Blood swab	2021-07-26	lib05128	Eurofins genomics	NovaSeq 6000	150bp PE	59211104	69122	0.116738	52.3	III.1
	ASFV Germany	2021ASP03658	LK Barnim; Lunow	Sus scrofa (Wild boar)	Blood swab	2021-07-27	lib05129	Eurofins genomics	NovaSeq 6000	150bp PE	49539024	61255	0.12365	47.3	III
	ASFV Germany	2021ASP03711	LK Oder-Spree; Jacobsdorf/ Sieversdorf	Sus scrofa (Wild boar)	Blood swab	2021-07-28	lib05130	Eurofins genomics	NovaSeq 6000	150bp PE	51291950	37589	0.0732844	29	III.1
	ASFV Germany	2021ASP03740	LK Görlitz; Groß Düben/ Halbendorf	Sus scrofa (Wild boar)	Bone marrow	2021-07-29	lib05131	Eurofins genomics	NovaSeq 6000	150bp PE	53160060	379403	0.713699	279.9	IV.3
	* sequenced using myBaits custom hybridization kit

### Sheet: Supplementary Table S2
		Variant	Origin	Position	Gene	Fragment length	Primer for	Sequence	Tm	Primer rev	Sequence	Tm
	Pannel 1	V1.1	LOS/MOL	V1.1P3	E199L	841	E199L_for1	TCTGTAGTGCCGCCCATTATTA	59.3	E199L_rev1	CCAGTTTCCACGAAATGCAATG	59
		V2	LOS/SPN	V2P1	A240L	832	A240L_Insertion_for	ACGAGCATTGAAACCTGTCC	58.5	A240L_insertion_rev	ACCGCTAATGCAGTGTTGTA	57.5
		V3	MOL	V3P1	MGF360-10L	847	MGF360_10L_for1	CCGCATCATTTCATCCACGT	59	MGF360_10L_rev1*	GTTGTCGATCGTTACGGACC*	58.7
		V3	MOL	V3P2	MGF505-4R	790	MGF505_4R_for	CTTCGAAACCTGGGAAAGCT	58.1	MGF505_4R_rev	AATCTATCCGTTCGAAGGCGA	59.3
		V3	MOL	V3P4	MGF100-3L	867	MGF100-3L_for1	TCTTCCGAGCACATCTCCAG	59.2	MGF100-3L_rev1	AGGAGACTACCCGGATACCTT	59.1
		V3.1	FO	V3.1P3	NP868R	847	NP868R_for	TTGCCTCCCATATACTGTCCTC	59	NP868R_rev	GACGAGGTATCTGGGTGGTAAT	59
	Pannel 2	V4/V4.1	SA	V4P2/V5P3	MGF360-15R	823	MGF360-15R for	CACCGAAACAATCAACATGGTG	58.7	MGF360-15R rev	TGTGTCCACGACGTAAGACT	58.7
		V4.1	SA	V4.1P6	D339L	761	D339L_for	TCTTGTTGATACGCCAATGGC	59.3	D339L_rev	ACAAATGTGGAGGCTCATCTTT	58.2
		V4.2	SA	V4.2P5	K196R	840	K196R_for	GCTCCTCCAAATCTGGTTCTTC	59	K196R_rev	TGACCCTCGAGCTTCGTATAAA	59
	* not for sanger sequencing

### Sheet: Supplementary Table S3
	Minimum	CDS	Polymorphism Type	Change	Protein Effect	Amino Acid Change	ASFV_Arm_07_CBM_c2	ASFV_China/2018/AnhuiXCGQ	ASFV_pig/China/CAS19-01/2019	ASFV_Timor-Leste_2019	ASFV_NgheAn_2019	ASFV_Belgium2018/1	ASFV_Belgium/Etalle/wb/2018	ASFV_ChzechRepublic_2017/1	ASFV_HU_2018	ASFV_Moldova2017/1	ASFV/LF14/1490	ASFV_Pol18_28298_O111	ASFV_POL/2015/Podlaskie	ASFV_Amur 19_WB-6905	ASFV_Primorsky 19_WB-6723	ASFV_Kabardino-Balkaria_19_WB-964	ASFV_Ulyanovsk 19_WB-5699	ASFV_Ukraine_20	ASFV_Ukraine_24	ASFV_Ukraine_23	ASFV_Ukraine_10	ASFV_Ukraine_12	ASFV_Pol17_31177_O81	ASFV_Pol17_55892_C754	ASFV_Pol19_53050_C1959/19	ASFV_Germany_2020_V1	ASFV_Germany_2021ASP02148_V2	ASFV_Germany_2021ASP02103_V2.1	ASFV_Germany_2021ASP00921_V3	ASFV_Germany_2021ASP02665_V3.1	ASFV_Germany_2020ASP02805_V4	ASFV_Germany_2021ASP01919_V4.1	ASFV_Germany_2021ASP00902_V4.2	ASFV_Germany_2021ASP03740_V4.3	ASFV_Germany_2021_2021ASP03144_V5
	Year						2007	2018	2019	2019	2019	2018	2018	2017	2018	2017	2014	2018	2015	2019	2019	2019	2019	2017	2018	2018	2017	2017	2017	2017	2019	2020	2021	2021	2021	2021	2020	2021	2021	2021	2021
	Acc no						LR812933	MK128995	MN172368	MW396979	MT180393	LR536725.1	MK543947	LR722600.1	MN715134	LR722599.1	MK628478	MT847621	MH681419	MW306190	MW306191	MT459800	MW306192	NN	NN	NN	NN	NN	MT8476222	MT847620	MT847623	LR899193	NN	NN	NN	NN	NN	NN	NN	NN	NN
	Cov						2801	271	512	1443	111	292	968	118	1897	316	6209	NA	103	100	100	100	100	95.3	174	160	111	186	NA	NA	NA	2082	943	117.7	960	140	35.7	293	361	279.9	31.3
	Spalte1	Spalte2	Spalte3	Spalte4	Spalte5	Spalte6	Spalte7	Spalte8	Spalte9	Spalte10	Spalte11	Spalte12	Spalte13	Spalte14	Spalte15	Spalte17	Spalte18	Spalte19	Spalte20	Spalte21	Spalte22	Spalte23	Spalte24	Spalte25	Spalte26	Spalte262	Spalte27	Spalte28	Spalte29	Spalte30	Spalte31	Spalte32	Spalte322	Spalte33	Spalte34	Spalte35	Spalte36	Spalte37	Spalte38	Spalte372	Spalte382
	1423	Intergenic	SNP (transversion)	A -> T	None	None																																			1
	2953	Intergenic	Deletion (tandem repeat)	(T)11 -> (T)10	None	/		1	1	1	1				1					1	1						1	1
	2953	Intergenic	Insertion (tandem repeat)	(T)11 -> (T)12	None	/										1
	6699	Intergenic	SNP (transition)	G -> A	None	/															1
	6775	Intergenic	Deletion (tandem repeat)	(T)9 -> (T)8	None	/	1	1	1	1	1	1	1	1	1	1		1		1	1			1	1	1	1	1	1	1	1	1	1	1	1	1	1	1	1	1	1
	6999	MGF 110-1L CDS	Deletion (tandem repeat)	(G)5 -> (G)4	1 Frame Shift	None																																		1
	7059	MGF 110-1L CDS	SNP (transition)	C -> T	2 Truncation	/		1	1	1	1	1	1	1	1	1		1		1	1			1	1	1	1	1	1	1	1	1	1	1	1	1	1	1	1	1	1
	8977	MGF 110-4L CDS	SNP (transition)	T -> C	Substitution	N -> D				1
	9798	MGF 110-5L-6L CDS	SNP (transition)	G -> A	Substitution	P -> S																						1
	10668	MGF 110-7L CDS	SNP (transition)	G -> A	None	/												1									1		1	1	1	1	1	1	1	1	1	1	1	1	1
	12569	ASFV G ACD 00190 CDS	Deletion (tandem repeat)	(A)10 -> (A)9	1 Frame Shift	/		1	1		1				1		1		1	1	1	1	1															1	1
	13053	MGF 110-9L CDS	SNP (transition)	C -> T	Substitution	C -> Y																1
	13584	ASFV G ACD 00210 CDS	SNP (transition)	C -> T	Substitution	P -> S
	13644	ASFV G ACD 00210 CDS	SNP (transition)	G -> A	Substitution	E -> K																		1
	13809	MGF110-14L	SNP (transversion)	A-->T	None	None																																		1
	14626	ASFV G ACD 00240 CDS	Insertion (tandem repeat)	(A)9 -> (A)10	1 Frame Shift	/																							1
	19576	ASFV G ACD 00320 CDS	SNP (transition)	A -> G	None	/			1
	19696	Intergenic	Deletion (tandem repeat)	(T)9 -> (T)8	None	/																									1
	20291	X69R CDS	SNP (transition)	T -> C	Substitution	I -> T																									1
	20343	X69R CDS	SNP (transversion)	C -> A	Substitution	F -> L																									1
	20421	Intergenic	SNP (transversion)	C -> A	None	/																									1
	22084	Intergenic	Deletion	-A	None	/																	1
	22890	Intergenic	Deletion (tandem repeat)	(T)9 -> (T)8	None	/																										1	1	1	1	1					1
	23189	MGF 300-4L CDS	Insertion (tandem repeat)	(T)7 -> (T)8	1 Frame Shift	/																					1
	24986	None	Insertion (tandem repeat)	(A)9 -> (A)10	None	/																				1
	26425	MGF 360-10L CDS	SNP (transition)	T -> C	Substitution	N -> S		1	1	1	1				1					1	1
	27009	MGF 360-10L CDS	SNP (transition)	A -> G	None	/											1		1				1
	27197	MGF 360-10L CDS	SNP (transition)	G -> A	2 Truncation	/																													1	1
	27419	Intergenic	Deletion (tandem repeat)	(T)10 -> (T)9	None	/						1	1
	28131	MGF 360-11L CDS	SNP (transition)	T -> C	None	/													1
	28518	Intergenic	SNP (transition)	G -> A	None	/															1
	31908	MGF 360-13L CDS	SNP (transversion)	C -> G	Substitution	C -> S										1
	32768	Intergenic	Insertion	+A	None	/																	1
	33038	MGF 360-14L CDS	Insertion (tandem repeat)	(C)5 -> (C)6	1 Frame Shift	/				1	1
	37027	MGF 505-4R CDS	Deletion	-A	1 Frame Shift	/																													1	1
	37043	MGF 505-4R CDS	SNP (transition)	G -> A	Substitution	D -> N																					1
	37715	MGF 505-4R CDS	SNP (transition)	T -> C	Substitution	S -> P														1
	39215	MGF 505-5R CDS	SNP (transition)	G -> A	None	/																	1
	39306	MGF 505-5R CDS	SNP (transition)	G -> A	Substitution	V -> I												1									1		1	1	1	1	1	1	1	1	1	1	1	1	1
	39991	Intergenic	Insertion (tandem repeat)	(T)9 -> (T)10	None	/													1
	44576	MGF 505-9R CDS	SNP (transition)	A -> G	Substitution	K -> E	1	1	1	1	1	1	1	1	1	1		1		1	1			1	1	1	1	1	1	1	1	1	1	1	1	1	1	1	1	1	1
	45002	MGF 505-9R CDS	SNP (transition)	C -> T	Substitution	H -> Y																	1
	45631	MGF 505-10R CDS	SNP (transition)	C -> T	None	/																1
	46135	MGF 505-10R CDS	SNP (transversion)	C -> A	Substitution	F -> L																				1		1
	49193	A240L CDS	Insertion (tandem repeat)	(AT)2 -> (AT)3	1 Frame Shift	/																											1	1
	50906	MGF 360-15R CDS	Deletion	-C	1 Frame Shift	/																																1	1
	50922	MGF 360-15R CDS	SNP (transition)	C -> T	2 Truncation	/																															1	1	1	1
	56803	F317L CDS	SNP (transition)	C -> T	Substitution	S -> N																1
	56947	Intergenic	Deletion (tandem repeat)	(A)9 -> (A)8	None	/																									1
	59367	F778R CDS	SNP (transition)	G -> A	Substitution	A -> T																		1
	62387	F1055L CDS	SNP (transition)	G -> A	None	/																	1
	63178	F1055L CDS	SNP (transversion)	T -> A	Substitution	E -> V													1
	63729	F1055L CDS	SNP (transition)	A -> G	None	/																	1
	64395	K205R CDS	SNP (transition)	G -> A	None	/																								1	1	1	1	1	1	1	1	1	1	1	1
	64404	K205R CDS	SNP (transition)	A -> G	None	/														1			1
	64525	K205R CDS	SNP (transversion)	G -> T	2 Truncation	/														1			1
	65259	K196R CDS	SNP (transition)	C -> T	None	/																																	1
	66152	K145R CDS	SNP (transversion)	C -> A	Substitution	S -> Y																					1		1	1	1	1	1	1	1	1	1	1	1	1	1
	66513	K421R CDS	SNP (transition)	G -> A	None	/														1
	68534	EP1242L CDS	SNP (transversion)	C -> G	Substitution	K -> N																	1
	69509	EP1242L CDS	SNP (transition)	G -> A	None	/											1		1				1
	70601	EP1242L CDS	SNP (transition)	G -> A	None	/																					1
	73263	Intergenic	Deletion (tandem repeat)	(T)9 -> (T)8	None	/						1	1												1			1
	74649	EP402R CDS	SNP (transversion)	G -> T	Substitution	W -> L																									1
	75709	EP364R CDS	SNP (transition)	G -> A	None	/																1
	75890	EP364R CDS	SNP (transition)	C -> T	Substitution	H -> Y														1
	88354	C315R CDS	SNP (transition)	G -> A	Substitution	V -> I									1
	90001	Intergenic	SNP (transition)	T -> C	None	/																	1
	94870	B962L CDS	SNP (transversion)	G -> T	None	/																						1
	97908	B438L CDS	SNP (transversion)	T -> A	Substitution	Q -> L										1
	99926	B475L CDS	SNP (transition)	C -> T	Substitution	E -> K												1
	100622	B354L CDS	SNP (transition)	G -> A	None	/													1
	102668	B602L CDS	SNP (transition)	C -> T	Substitution	E -> K																	1
	103310	Intergenic	Deletion (tandem repeat)	(G)6 -> (G)5	None	/																	1
	103310	Intergenic	Insertion (tandem repeat)	(G)6 -> (G)7	None	/		1	1	1	1				1					1	1
	103614	B385R CDS	SNP (transition)	C -> T	None	/																	1
	107674	B407L CDS	SNP (transition)	C -> T	Substitution	D -> N																1
	109664	B263R CDS	SNP (transition)	T -> C	None	/									1
	112039	G1340L CDS	SNP (transition)	G -> A	None	/																			1
	118162	Intergenic	Insertion (tandem repeat)	(T)9 -> (T)10	None	/																1
	120769	CP2475L CDS	SNP (transition)	C -> T	None	/																	1
	121469	CP2475L CDS	SNP (transition)	A -> G	Substitution	L -> P																	1
	125686	Intergenic	Deletion (tandem repeat)	(A)9 -> (A)8	None	/																			1
	125946	CP204L CDS	SNP (transition)	G -> A	Substitution	A -> V	1
	129243	O174L CDS	SNP (transition)	C -> T	Substitution	R -> H																	1
	129275	O174L CDS	Insertion	+TTTTTCAGTAGTGA	1 Frame Shift	/																							1	1	1	1	1	1	1	1	1	1	1	1	1
	129418	O174L CDS	SNP (transition)	G -> A	Substitution	P -> S		1
	129522	O174L CDS	SNP (transition)	G -> A	Substitution	S -> F		1
	129547	O174L CDS	SNP (transition)	G -> A	Substitution	P -> S		1
	129982	Intergenic	SNP (transversion)	A -> T	None	/																												1
	131269	NP1450L CDS	SNP (transition)	G -> A	None	/	1
	133516	NP1450L CDS	SNP (transition)	G -> A	None	/
	134514	NP419L CDS	SNP (transition)	T -> C	Substitution	N -> S		1	1	1	1	1	1	1	1	1		1		1	1			1	1	1	1	1	1	1	1	1	1	1	1	1	1	1	1	1	1
	136845	NP868R CDS	SNP (transversion)	C -> A	Substitution	L -> I																														1
	140696	D339L CDS	SNP (transition)	G -> A	Substitution	L -> F																																1	1
	141519	D1133L CDS	SNP (transition)	G -> A	Substitution	A -> V	1
	143368	D1133L CDS	SNP (transition)	G -> A	Substitution	P -> S																	1
	145070	D117L CDS	SNP (transition)	G -> A	Substitution	P -> L						1
	146493	D345L CDS	SNP (transition)	C -> T	Substitution	G -> D																					1
	149768	P1192R CDS	SNP (transition)	G -> A	Substitution	V -> I											1
	155370	H108R CDS	SNP (transition)	G -> A	None	/																			1
	156223	Intergenic	SNP (transition)	C -> T	None	/											1		1
	156891	H240R CDS	SNP (transition)	G -> A	Substitution	R -> H											1		1				1
	157890	R298L CDS	SNP (transition)	C -> T	None	/																	1
	158225	Q706L CDS	SNP (transition)	G -> A	Substitution	A -> V																	1
	158227	Q706L CDS	SNP (transition)	A -> G	None	/															1
	164622	E423R CDS	SNP (transition)	G -> A	Substitution	A -> T																1
	166714	Intergenic	SNP (transition)	C -> T	None	/											1		1
	166758	Intergenic	SNP (transition)	C -> T	None	/											1		1
	166776	Intergenic	SNP (transition)	C -> T	None	/											1		1
	166778	Intergenic	SNP (transition)	C -> T	None	/											1		1
	167006	E199L CDS	SNP (transition)	C -> T	Substitution	E -> K																																			1
	167062	E199L CDS	SNP (transition)	C -> T	Substitution	G -> R											1		1
	167129	E199L CDS	SNP (transversion)	T -> A	Substitution	Q -> H	1														1
	167129	E199L CDS	SNP (transversion)	T -> G	Substitution	Q -> H																1
	168756	Intergenic	Insertion (tandem repeat)	(A)10 -> (A)11	None	/				1
	170445	Intergenic	Deletion (tandem repeat)	(T)8 -> (T)7	None	/																			1
	170732	I267L CDS	Deletion (tandem repeat)	(T)10 -> (T)9	1 Frame Shift	/																1
	170862	I267L CDS	SNP (transversion)	T -> A	Substitution	I -> F		1	1	1	1	1	1	1	1	1		1		1	1			1	1	1	1	1	1	1	1	1	1	1	1	1	1	1	1	1	1
	172874	I243L CDS	SNP (transversion)	T -> A	Substitution	Y -> F																1
	173009	Intergenic	Deletion (tandem repeat)	(T)10 -> (T)9	None	/																								1	1	1	1	1	1	1	1	1	1	1	1
	173382	Intergenic	Insertion (tandem repeat)	(TATATAGGAA)2 -> (TATATAGGAA)3	None	/		1	1	1	1	1	1	1	1	1	1	1			1		1	1	1	1	1	1	1	1	1	1	1	1	1	1	1	1	1	1	1
	174628	Intergenic	SNP (transition)	G -> A	None	/																1
	174855	I215L CDS	SNP (transition)	T -> C	Substitution	E -> G
	176627	Intergenic	Deletion (tandem repeat)	(A)10 -> (A)9	None	/																		1
	178478	MGF 360-16R CDS	SNP (transition)	G -> A	None	/												1									1
	181402	MGF 100-3L CDS	Deletion (tandem repeat)	(A)6 -> (A)5	1 Frame Shift	/																													1	1
	182971	I9R CDS	SNP (transition)	A -> G	Substitution	K -> E											1		1				1
	184404	MGF 360-18R CDS	SNP (transition)	G -> A	Substitution	A -> T																				1		1
	187352	Intergenic	Deletion (tandem repeat)	(T)9 -> (T)8	None	/																				1		1
	187970	Intergenic	Insertion (tandem repeat)	(A)9 -> (A)10	None	/																										1			1	1					1
	Overall mutations						6	13	11	12	11	9	8	6	12	9	13	10	15	14	14	12	25	9	11		15	13	11	12	18	14	14	15	17	18	13	16	17	15	15
	Critical SNP (truncation)							1	1	1	1				1		1		1	1	1	0	1				1		1	1	1	1		1	3	3	2	2	2	2
	Critical Indel (frameshift)							1	1	1	2	1	1	1	1	1		1		2	1	2	1	1	1		1	1	2	1	1	1		3	2	2	1	2	2	2
	Overall critical mutations						0	2	2	2	3	1	1	1	2	1	1	1	1	3	2	2	2	1	1		2	1	3	2	2	2	3	3	5	5	3	5	5	4	2
	* in reference to ASFV Georgia 2007/1 (FR682468.2)

### Sheet: Supplementary Table S4
	Position*	Gene	Polymorphism type	Change	Effect	Amino acid change	Ukraine 10*	Ukraine 12*	Ukraine 20*	Ukraine 23*	Ukraine 24*
							Cov 111	Cov 186	Cov 95	Cov 160	Cov 174
	469	DP60R CDS	Insertion (tandem repeat)	(T)9 -> (T)10	Frame Shift and enlargement			1
	2.953	None	Deletion (tandem repeat)	(T)11 -> (T)10	None		1
	4.822	None	Deletion (tandem repeat)	(A)9 -> (A)8	None			1
	6.775	None	Deletion (tandem repeat)	(T)9 -> (T)8	None		1	1	1	1	1
	7.059	MGF 110-1L CDS	SNP (transition)	C -> T	Truncation		1	1	1	1	1
	9.798	MGF 110-5L-6L CDS	SNP (transition)	G -> A	Substitution	P -> S	1
	10.668	MGF 110-7L CDS	SNP (transition)	G -> A	None		1
	13.644	ASFV G ACD 00210 CDS	SNP (transition)	G -> A	Substitution	E -> K	1
	16.067	ASFV G ACD 00270 CDS	Deletion (tandem repeat)	(A)9 -> (A)8	Frame Shift and truncation			1
	23.189	MGF 300-4L CDS	Insertion (tandem repeat)	(T)7 -> (T)8	Frame Shift and truncation		1
	24.986	None	Insertion (tandem repeat)	(A)9 -> (A)10	None					1
	37.043	MGF 505-4R CDS	SNP (transition)	G -> A	Substitution	D -> N	1
	39.306	MGF 505-5R CDS	SNP (transition)	G -> A	Substitution	V -> I	1
	44.576	MGF 505-9R CDS	SNP (transition)	A -> G	Substitution	K -> E	1	1	1	1	1
	46.135	MGF 505-10R CDS	SNP (transversion)	C -> A	Substitution	F -> L		1		1
	59.367	F778R CDS	SNP (transition)	G -> A	Substitution	A -> T			1
	66.152	K145R CDS	SNP (transversion)	C -> A	Substitution	S -> Y	1
	70.601	EP1242L CDS	SNP (transition)	G -> A	None		1
	73.263	None	Deletion (tandem repeat)	(T)9 -> (T)8	None		1		1
	94.87	B962L CDS	SNP (transversion)	G -> T	None			1
	112.039	G1340L CDS	SNP (transition)	G -> A	None						1
	125.686	None	Deletion (tandem repeat)	(A)9 -> (A)8	None						1
	134.514	NP419L CDS	SNP (transition)	T -> C	Substitution	N -> S	1	1	1	1	1
	146.493	D345L CDS	SNP (transition)	C -> T	Substitution	G -> D	1
	155.37	H108R CDS	SNP (transition)	G -> A	None						1
	170.445	None	Deletion (tandem repeat)	(T)8 -> (T)7	None						1
	170.862	I267L CDS	SNP (transversion)	T -> A	Substitution	I -> F	1	1	1	1	1
	173.382	None	Insertion (tandem repeat)	(TATATAGGAA)2 -> (TATATAGGAA)3	None		1	1	1	1	1
	176.627	None	Deletion (tandem repeat)	(A)10 -> (A)9	None						1
	178.478	MGF 360-16R CDS	SNP (transition)	G -> A	None		1
	184.404	MGF 360-18R CDS	SNP (transition)	G -> A	Substitution	A -> T		1		1
	187.352	None	Deletion (tandem repeat)	(T)9 -> (T)8	None			1		1
	189.781	ASFV G ACD 01990 CDS	SNP (transversion)	A -> T	Substitution	I -> K				1
	Overall mutations						18	13	8	11	11
	Critical SNP (truncation)						1	1	1	1
	Critical Indel (frameshift)						2	4	1	1	1
	Total critical mutations						3	3	2	2	1
	* in reference to ASFV Georgia 2007/1 (FR682468.2)
	Position*	Gene	Polymorphism type	Change	Effect	Amino acid change	Ukraine 10*	Ukraine 12*	Ukraine 20*	Ukraine 23*	Ukraine 24*
							Cov 111	Cov 186	Cov 95	Cov 160	Cov 174
	469	DP60R CDS	Insertion (tandem repeat)	(T)9 -> (T)10	Frame Shift and enlargement	None		1
	2.953	None	Deletion (tandem repeat)	(T)11 -> (T)10	None	None	1
	4.822	None	Deletion (tandem repeat)	(A)9 -> (A)8	None	None		1
	9.798	MGF 110-5L-6L CDS	SNP (transition)	G -> A	Substitution	P -> S	1
	10.668	MGF 110-7L CDS	SNP (transition)	G -> A	None	None	1
	13.644	ASFV G ACD 00210 CDS	SNP (transition)	G -> A	Substitution	E -> K	1
	16.067	ASFV G ACD 00270 CDS	Deletion (tandem repeat)	(A)9 -> (A)8	Frame Shift and truncation	None		1
	23.189	MGF 300-4L CDS	Insertion (tandem repeat)	(T)7 -> (T)8	Frame Shift and truncation	None	1
	24.986	None	Insertion (tandem repeat)	(A)9 -> (A)10	None	None				1
	37.043	MGF 505-4R CDS	SNP (transition)	G -> A	Substitution	D -> N	1
	39.306	MGF 505-5R CDS	SNP (transition)	G -> A	Substitution	V -> I	1
	46.135	MGF 505-10R CDS	SNP (transversion)	C -> A	Substitution	F -> L		1		1
	59.367	F778R CDS	SNP (transition)	G -> A	Substitution	A -> T			1
	66.152	K145R CDS	SNP (transversion)	C -> A	Substitution	S -> Y	1
	70.601	EP1242L CDS	SNP (transition)	G -> A	None	None	1
	73.263	None	Deletion (tandem repeat)	(T)9 -> (T)8	None	None	1		1
	94.87	B962L CDS	SNP (transversion)	G -> T	None	None		1
	112.039	G1340L CDS	SNP (transition)	G -> A	None	None					1
	125.686	None	Deletion (tandem repeat)	(A)9 -> (A)8	None	None					1
	146.493	D345L CDS	SNP (transition)	C -> T	Substitution	G -> D	1
	155.37	H108R CDS	SNP (transition)	G -> A	None	None					1
	170.445	None	Deletion (tandem repeat)	(T)8 -> (T)7	None	None					1
	176.627	None	Deletion (tandem repeat)	(A)10 -> (A)9	None	None					1
	178.478	MGF 360-16R CDS	SNP (transition)	G -> A	None	None	1
	184.404	MGF 360-18R CDS	SNP (transition)	G -> A	Substitution	A -> T		1		1
	187.352	None	Deletion (tandem repeat)	(T)9 -> (T)8	None	None		1		1
	189.781	ASFV G ACD 01990 CDS	SNP (transversion)	A -> T	Substitution	I -> K				1
	Overall mutations						12	7	2	5	5
	Critical SNP (truncation)
	Critical Indel (frameshift)						1	3
	Total critical mutations						1	3
	* in reference to ASFV Georgia 2007/1 (FR682468.2)
